# Zika virus induces persistent phenotypic changes in natural killer cells distinct from dengue virus infection

**DOI:** 10.1101/2025.09.15.676203

**Authors:** Trisha R. Barnard, Noah G. Cruz, Michelle Nguyen, Davis Beltrán, Kassandra Pinedo, Soneida DeLine-Caballero, Uma M. Mangalanathan, Dimelza Araúz, Adriana Weeden, José A. Suarez, Sandra López-Vergès, Catherine A. Blish

**Affiliations:** Department of Medicine, Stanford University School of Medicine, US; Stanford University School of Medicine Postbaccalaureate Experience in Research, Stanford, US; Department of Research in Virology and Biotechnology, Gorgas Memorial Institute for Health Studies (ICGES), Panama City, Panama; Flow Cytometry Core, ICGES, Panama City, Panama; Clinical research and tropical medicine unit, ICGES, Panama City, Panama; Institute for Scientific Research and Technology Services (INDICASAT-AIP), Panama City, Panama; Sistema Nacional de Investigación (SNI-AIP), SENACYT, Panama City, Panama; Chan Zuckerberg Biohub, San Francisco, US

## Abstract

Zika virus (ZIKV) is a mosquito-borne orthoflavivirus of global concern due to its ability to cause congenital neurological defects in infants. Natural killer (NK) cells are innate lymphocytes that can directly kill virus-infected cells. It is thought that NK cells are protective against ZIKV, although the mechanisms by which NK cells detect and respond to ZIKV are not well understood. Here, we evaluated NK cell receptor expression on isolated NK cells from a Panamanian cohort of ZIKV-infected participants, and corresponding NK receptor ligand expression on participant PBMCs and ZIKV-infected cells *in vitro* using mass cytometry. We found that during acute ZIKV infection, NK cells express high levels of activation markers, proliferative markers, and cytotoxic effector proteins, indicating that NK cells are mounting a response to ZIKV. Interestingly, many markers elevated during acute infection remain elevated post-acute infection, suggesting ZIKV infection may have potential long-term effects on NK cell function. Analysis of NK receptor ligand expression on ZIKV-infected participant PBMCs and ZIKV-infected cells *in vitro* did not identify a cellular source of NK cell activation, suggesting that either soluble or tissue-specific factors are responsible for modulating NK cell activity during ZIKV infection. Comparison of the NK cell receptor expression with a previously characterized cohort of dengue-infected participants revealed both common and virus-specific changes in NK cell phenotype during acute infection. This work improves our understanding of the NK cell response to orthoflavivirus infection, which will aid in the development of vaccines and therapeutics.
