## Supplementary material for "Zika virus induces persistent phenotypic changes in natural killer cells distinct from dengue virus infection": File S1

### Sheet: diffcyt_PBMC_DS_HA_result
cluster_id	marker_id	ID	logFC	AveExpr	t	p_val	p_adj	B
CD19+ CD20- B cells	LLT-1	CD19+ CD20- B cells	0.220974	0.131215	7.55969	1.3066e-08	2.35187e-06	9.34417
CD141+ BDCA2+ cells	CD95	CD141+ BDCA2+ cells	0.643665	0.384286	7.10755	4.59633e-08	4.1367e-06	8.01879
CD14+ myeloid cells	HLA-C	CD14+ myeloid cells	0.886475	0.578628	6.3508	3.94648e-07	1.42073e-05	4.45478
CD141+ BDCA2+ cells	HLA-E	CD141+ BDCA2+ cells	0.761434	1.27881	6.48562	2.68105e-07	1.42073e-05	6.24734
CD19+ CD20- B cells	HLA-E	CD19+ CD20- B cells	0.965097	1.75762	6.3649	3.78987e-07	1.42073e-05	5.96328
CD141+ BDCA2+ cells	CCR2	CD141+ BDCA2+ cells	-0.685506	3.8528	-6.27048	4.97171e-07	1.49151e-05	5.62826
CD19+ CD20- B cells	DR4-DR5	CD19+ CD20- B cells	0.343892	0.41837	5.8695	1.58412e-06	4.07345e-05	4.53303
CD14+ myeloid cells	PAN_HLA	CD14+ myeloid cells	0.516114	3.59147	5.67192	2.81171e-06	6.32635e-05	2.47989
other myeloid cells	HLA-E	other myeloid cells	0.640971	0.441128	5.57789	3.69617e-06	6.74028e-05	3.96756
CD14+ myeloid cells	CCR2	CD14+ myeloid cells	-0.649368	3.71227	-5.57341	3.7446e-06	6.74028e-05	2.19264
CD11b+ myeloid cells	HLA-C	CD11b+ myeloid cells	0.794776	0.593547	5.48434	4.8527e-06	7.94079e-05	3.54966
other myeloid cells	PAN_HLA	other myeloid cells	0.594118	3.02234	5.22864	1.02171e-05	0.000153257	2.96203
CD141+ BDCA2+ cells	ICAM1-CD54	CD141+ BDCA2+ cells	0.674028	1.33293	4.92579	2.46517e-05	0.000341331	1.73726
CD14+ myeloid cells	HLA-E	CD14+ myeloid cells	0.489859	1.23936	4.83053	3.25001e-05	0.000417858	0.035928
CD19+ CD20+ B cells	HLA-E	CD19+ CD20+ B cells	0.414013	0.818528	4.76275	3.95521e-05	0.000444961	0.146733
other myeloid cells	DR4-DR5	other myeloid cells	0.130322	0.0558485	4.78254	3.73485e-05	0.000444961	1.68507
CD19+ CD20- B cells	PAN_HLA	CD19+ CD20- B cells	0.534576	4.21636	4.67779	5.05706e-05	0.000507654	1.09406
NK cells	DR4-DR5	NK cells	0.115507	0.0922142	4.67645	5.07654e-05	0.000507654	-0.940255
CD8 T cells	HLA-C	CD8 T cells	0.518401	0.514718	4.55783	7.14825e-05	0.000643342	-1.48618
CD141+ BDCA2+ cells	PAN_HLA	CD141+ BDCA2+ cells	0.435503	3.49351	4.56884	6.92494e-05	0.000643342	0.717007
other myeloid cells	HLA-C	other myeloid cells	0.340925	0.154432	4.50778	8.25555e-05	0.000707618	0.907152
other myeloid cells	CD32	other myeloid cells	0.402214	0.378218	4.45188	9.69404e-05	0.000766921	0.749996
NK cells	PAN_HLA	NK cells	0.323668	3.38873	4.4481	9.79954e-05	0.000766921	-1.59107
CD141+ BDCA2+ cells	HLA-C	CD141+ BDCA2+ cells	0.480486	0.399083	4.3501	0.000129759	0.000973193	0.0994387
CD19+ CD20+ B cells	CD95	CD19+ CD20+ B cells	0.582015	0.388981	4.25144	0.000171944	0.001238	-1.30543
CD14+ myeloid cells	LLT-1	CD14+ myeloid cells	0.183799	0.159883	4.20122	0.000198345	0.00137316	-1.75199
NK cells	HLA-E	NK cells	0.360573	1.50544	4.12845	0.000243792	0.00162528	-2.48847
CD8 T cells	LLT-1	CD8 T cells	0.103684	0.324937	4.05393	0.000300913	0.00193444	-2.90191
NK cells	HLA-C	NK cells	0.584525	0.79482	4.03961	0.000313298	0.00194461	-2.73442
CD19+ CD20- B cells	HLA-C	CD19+ CD20- B cells	1.014	1.11412	3.89195	0.000473985	0.00284391	-1.09784
CD19+ CD20- B cells	CCR2	CD19+ CD20- B cells	1.54876	1.00379	3.86089	0.000516853	0.00300108	-1.18192
CD4 T cells	HLA-C	CD4 T cells	0.244572	0.462219	3.72885	0.00074527	0.00419215	-3.96411
CD14+ myeloid cells	DR4-DR5	CD14+ myeloid cells	0.130456	0.359683	3.70866	0.000787927	0.00429778	-3.10009
CD141+ BDCA2+ cells	DR4-DR5	CD141+ BDCA2+ cells	0.111595	0.0894638	3.69663	0.000814435	0.00431171	-1.69134
CD8 T cells	HLA-E	CD8 T cells	0.350604	1.31424	3.56795	0.00115822	0.00536637	-4.21455
other myeloid cells	CD95	other myeloid cells	0.450665	0.985999	3.57733	0.00112903	0.00536637	-1.63043
CD19+ CD20+ B cells	PAN_HLA	CD19+ CD20+ B cells	0.280725	3.4423	3.56653	0.00116271	0.00536637	-3.17072
CD8 T cells	DR4-DR5	CD8 T cells	0.0958492	0.155267	3.57939	0.0011227	0.00536637	-4.18442
NK cells	LFA-3	NK cells	0.342319	1.06421	3.58493	0.00110588	0.00536637	-3.96278
CD14+ myeloid cells	NECTIN-1	CD14+ myeloid cells	0.129724	0.159873	3.48906	0.00143451	0.00645528	-3.68005
CD19+ CD20- B cells	CD32	CD19+ CD20- B cells	0.432832	0.810489	3.47821	0.00147714	0.00648502	-2.19605
CD14+ myeloid cells	CD155	CD14+ myeloid cells	-0.446246	1.73412	-3.38553	0.00189481	0.00812062	-3.94801
CD19+ CD20- B cells	MICA-MICB	CD19+ CD20- B cells	0.34507	0.605544	3.18556	0.00321577	0.0134614	-2.93916
CD141+ BDCA2+ cells	CD32	CD141+ BDCA2+ cells	0.346288	0.486873	3.17374	0.00331664	0.0135681	-3.03819
CD4 T cells	HLA-E	CD4 T cells	0.32818	1.15328	3.15862	0.00345007	0.0138003	-5.43983
other myeloid cells	CCR2	other myeloid cells	0.105658	0.0587117	3.14092	0.0036128	0.0141371	-2.73802
CD11b+ myeloid cells	HLA-E	CD11b+ myeloid cells	0.401449	1.19371	3.11924	0.00382203	0.0141914	-2.95863
NK cells	CD95	NK cells	0.576054	1.60021	3.12319	0.00378305	0.0141914	-5.14343
CD19+ CD20+ B cells	DR4-DR5	CD19+ CD20+ B cells	0.0739439	0.0965659	3.11511	0.00386321	0.0141914	-4.32248
NK cells	CD48	NK cells	0.105552	0.414923	3.06461	0.00440154	0.0158455	-5.28728
CD19+ CD20- B cells	ICAM1-CD54	CD19+ CD20- B cells	0.246079	0.263343	3.04601	0.00461731	0.0162964	-3.28172
CD141+ BDCA2+ cells	MICA-MICB	CD141+ BDCA2+ cells	0.239073	0.291416	3.01373	0.00501559	0.0173617	-3.42969
other myeloid cells	CD155	other myeloid cells	-0.472797	0.681452	-2.98848	0.00534961	0.0177341	-3.10748
CD14+ myeloid cells	CD48	CD14+ myeloid cells	0.163864	0.911707	2.98344	0.00541876	0.0177341	-4.94986
other myeloid cells	CD48	other myeloid cells	0.0426193	0.0172566	2.99057	0.00532112	0.0177341	-3.10247
CD14+ myeloid cells	CD95	CD14+ myeloid cells	0.370037	3.12913	2.96474	0.00568276	0.018266	-4.99479
NK cells	NECTIN-1	NK cells	0.00635951	0.00125306	2.91867	0.00638576	0.0201656	-5.63907
CD8 T cells	PAN_HLA	CD8 T cells	0.266057	3.31583	2.89922	0.00670662	0.0208136	-5.8923
CD19+ CD20- B cells	LFA-3	CD19+ CD20- B cells	0.327531	1.03036	2.80586	0.00846848	0.025836	-3.85094
other myeloid cells	LLT-1	other myeloid cells	0.0177846	0.00632063	2.78331	0.00895466	0.026864	-3.58813
CD141+ BDCA2+ cells	CD86	CD141+ BDCA2+ cells	0.0340895	0.0255462	2.77296	0.0091866	0.027108	-3.99699
other myeloid cells	MICA-MICB	other myeloid cells	0.185402	0.206832	2.73677	0.0100419	0.029154	-3.69431
CD19+ CD20+ B cells	CD48	CD19+ CD20+ B cells	-0.189727	0.876447	-2.57482	0.014858	0.0424515	-5.58549
CD14+ myeloid cells	MICA-MICB	CD14+ myeloid cells	0.261511	0.533569	2.54215	0.0160578	0.0451626	-5.96389
CD19+ CD20- B cells	CD48	CD19+ CD20- B cells	0.201796	0.878638	2.50718	0.0174407	0.0482973	-4.51843
CD4 T cells	NECTIN-1	CD4 T cells	0.055115	0.0265735	2.46577	0.0192188	0.0522135	-7.04737
CD8 T cells	LFA-3	CD8 T cells	0.295351	0.690229	2.46097	0.019435	0.0522135	-6.88054
NK cells	LLT-1	NK cells	0.0204203	0.00731422	2.44168	0.020328	0.0538093	-6.7145
CD11b+ myeloid cells	NECTIN-1	CD11b+ myeloid cells	0.0218342	0.0153818	2.41588	0.0215807	0.0562974	-4.56595
CD4 T cells	DR4-DR5	CD4 T cells	0.0643093	0.129682	2.2085	0.0344916	0.0886928	-7.57681
CD141+ BDCA2+ cells	LLT-1	CD141+ BDCA2+ cells	0.0557662	0.046164	2.18226	0.036544	0.0926467	-5.25687
CD19+ CD20+ B cells	HLA-C	CD19+ CD20+ B cells	0.159539	0.223766	2.17039	0.0375077	0.0937691	-6.426
other myeloid cells	NECTIN-2	other myeloid cells	-0.555149	1.48788	-2.07246	0.0463592	0.11431	-5.07618
CD8 T cells	ULBP-1-2	CD8 T cells	-0.0564776	0.256012	-2.00571	0.0534046	0.129903	-7.78661
CD14+ myeloid cells	ICAM1-CD54	CD14+ myeloid cells	0.202952	0.872383	1.98676	0.0555681	0.133363	-7.07965
CD11b+ myeloid cells	CD32	CD11b+ myeloid cells	0.20778	0.848692	1.91124	0.0649655	0.151867	-5.54192
CD141+ BDCA2+ cells	LFA-3	CD141+ BDCA2+ cells	-0.12829	0.91059	-1.91699	0.0642045	0.151867	-5.75074
NK cells	MICA-MICB	NK cells	0.0871982	0.156009	1.87376	0.0701203	0.161816	-7.81563
CD8 T cells	MICA-MICB	CD8 T cells	0.128862	0.356976	1.86527	0.0713361	0.162538	-8.03751
CD4 T cells	CD95	CD4 T cells	0.635828	1.8784	1.8132	0.0791908	0.17399	-8.3039
CD8 T cells	CD95	CD8 T cells	0.475218	1.92585	1.82224	0.0777761	0.17399	-8.11146
CD4 T cells	PAN_HLA	CD4 T cells	0.159005	3.10981	1.81275	0.0792621	0.17399	-8.30467
CD16+ myeloid cells	NECTIN-2	CD16+ myeloid cells	-0.208662	0.31905	-1.7419	0.0925027	0.200608	-4.86704
CD4 T cells	CD48	CD4 T cells	0.0843537	0.692764	1.72158	0.0948007	0.203144	-8.45603
CD11b+ myeloid cells	PAN_HLA	CD11b+ myeloid cells	0.263469	3.12154	1.69935	0.098956	0.209554	-5.89814
CD11b+ myeloid cells	DR4-DR5	CD11b+ myeloid cells	0.0434792	0.0439814	1.68441	0.101834	0.213141	-5.92196
CD4 T cells	LLT-1	CD4 T cells	0.0445779	0.364538	1.66798	0.105078	0.217402	-8.54199
CD8 T cells	CD32	CD8 T cells	0.160382	0.305942	1.66108	0.106465	0.21777	-8.3758
CD141+ BDCA2+ cells	NECTIN-1	CD141+ BDCA2+ cells	0.0437571	0.0161585	1.63139	0.112612	0.227755	-6.2248
CD16+ myeloid cells	CD95	CD16+ myeloid cells	0.316382	2.55901	1.54658	0.133194	0.266388	-5.1595
CD11b+ myeloid cells	CD48	CD11b+ myeloid cells	0.0707718	0.313638	1.52784	0.136378	0.26976	-6.16078
CD8 T cells	NECTIN-1	CD8 T cells	0.0109292	0.00426776	1.47852	0.149045	0.291609	-8.65014
other myeloid cells	ICAM1-CD54	other myeloid cells	0.00750491	0.00248307	1.4673	0.152054	0.294298	-6.07314
CD14+ myeloid cells	CD32	CD14+ myeloid cells	0.232819	1.26252	1.44548	0.158046	0.302641	-7.95507
other myeloid cells	CD86	other myeloid cells	0.0217787	0.00919762	1.41027	0.168107	0.3152	-6.15209
CD16+ myeloid cells	LFA-3	CD16+ myeloid cells	0.316719	1.91626	1.41759	0.167343	0.3152	-5.33665
CD19+ CD20+ B cells	NECTIN-1	CD19+ CD20+ B cells	0.045373	0.523161	1.38496	0.175645	0.325939	-7.73101
CD16+ myeloid cells	CD48	CD16+ myeloid cells	-0.106835	0.246536	-1.34807	0.188442	0.346117	-5.42662
CD16+ myeloid cells	MICA-MICB	CD16+ myeloid cells	0.2751	1.11062	1.25681	0.219207	0.398559	-5.53869
CD11b+ myeloid cells	CD155	CD11b+ myeloid cells	-0.0276348	0.0312842	-1.22236	0.230498	0.414896	-6.56767
CD16+ myeloid cells	B7-H6	CD16+ myeloid cells	-0.312345	0.853727	-1.2182	0.233314	0.415807	-5.584
CD4 T cells	MICA-MICB	CD4 T cells	0.0787891	0.366063	1.18626	0.244251	0.431031	-9.20745
CD19+ CD20- B cells	CD86	CD19+ CD20- B cells	0.185615	1.16905	1.15819	0.255357	0.446255	-6.79194
CD16+ myeloid cells	LLT-1	CD16+ myeloid cells	0.135348	0.57293	1.13689	0.265221	0.459036	-5.67526
CD19+ CD20- B cells	CD95	CD19+ CD20- B cells	-0.264428	2.50115	-1.07296	0.291316	0.499399	-6.88601
CD19+ CD20+ B cells	MICA-MICB	CD19+ CD20+ B cells	0.0567337	0.188781	1.04788	0.302546	0.513757	-8.13474
CD16+ myeloid cells	CD155	CD16+ myeloid cells	0.130793	0.290404	0.990863	0.330238	0.555541	-5.82466
CD16+ myeloid cells	CD32	CD16+ myeloid cells	0.146972	0.997694	0.959796	0.345373	0.575622	-5.85399
CD14+ myeloid cells	NECTIN-2	CD14+ myeloid cells	0.0730213	0.825888	0.950629	0.348918	0.576194	-8.53911
CD141+ BDCA2+ cells	NECTIN-2	CD141+ BDCA2+ cells	0.00171631	0.00117714	0.914897	0.367089	0.600691	-7.11436
CD19+ CD20+ B cells	CD32	CD19+ CD20+ B cells	0.0872072	0.435557	0.876027	0.387544	0.62845	-8.30034
NK cells	CD32	NK cells	0.0821453	0.358921	0.830077	0.412645	0.656757	-9.18179
CD19+ CD20+ B cells	ICAM1-CD54	CD19+ CD20+ B cells	0.0199642	0.0827485	0.824166	0.415946	0.656757	-8.34478
CD16+ myeloid cells	CCR2	CD16+ myeloid cells	-0.119222	0.56708	-0.829826	0.413656	0.656757	-5.96716
CD14+ myeloid cells	CD86	CD14+ myeloid cells	0.102751	1.85752	0.778802	0.441817	0.69154	-8.68878
CD16+ myeloid cells	ULBP-1-2	CD16+ myeloid cells	0.116258	0.713863	0.765592	0.450325	0.692807	-6.01732
CD11b+ myeloid cells	ICAM1-CD54	CD11b+ myeloid cells	0.0319874	0.157522	0.768755	0.447676	0.692807	-7.01669
CD141+ BDCA2+ cells	CD48	CD141+ BDCA2+ cells	0.0374393	0.240754	0.709637	0.483069	0.736884	-7.28229
CD16+ myeloid cells	HLA-C	CD16+ myeloid cells	0.151667	1.20896	0.702621	0.488093	0.738292	-6.06274
NK cells	CD155	NK cells	0.0125075	0.0191559	0.688862	0.495875	0.743812	-9.29041
CD4 T cells	CD32	CD4 T cells	0.0606412	0.241965	0.676605	0.503518	0.749035	-9.68316
NK cells	ULBP-1-2	NK cells	0.00616544	0.0131785	0.653253	0.51826	0.753222	-9.31471
CD11b+ myeloid cells	CD95	CD11b+ myeloid cells	0.100746	2.22688	0.652268	0.518886	0.753222	-7.10034
CD16+ myeloid cells	NECTIN-1	CD16+ myeloid cells	0.0483439	0.152906	0.655678	0.517383	0.753222	-6.09415
CD19+ CD20- B cells	NECTIN-2	CD19+ CD20- B cells	-0.00397796	0.0123085	-0.595313	0.555822	0.798075	-7.28614
CD19+ CD20- B cells	NECTIN-1	CD19+ CD20- B cells	-0.0225221	0.0876057	-0.59103	0.558652	0.798075	-7.28872
CD8 T cells	ICAM1-CD54	CD8 T cells	0.00915611	0.0221202	0.539042	0.593589	0.841307	-9.59129
CD8 T cells	CCR2	CD8 T cells	0.0288745	0.0807403	0.526448	0.602207	0.846854	-9.59815
CD16+ myeloid cells	ICAM1-CD54	CD16+ myeloid cells	-0.0303715	0.182959	-0.485651	0.630993	0.875956	-6.1902
CD11b+ myeloid cells	CCR2	CD11b+ myeloid cells	-0.172914	2.52463	-0.482642	0.632635	0.875956	-7.19817
CD11b+ myeloid cells	CD86	CD11b+ myeloid cells	0.000860458	0.00274519	0.461299	0.647704	0.889975	-7.20844
NK cells	CCR2	NK cells	-0.00311468	0.00353256	-0.444856	0.659419	0.899207	-9.43156
CD16+ myeloid cells	HLA-E	CD16+ myeloid cells	-0.0688201	1.0945	-0.393737	0.696758	0.942981	-6.2304
other myeloid cells	NECTIN-1	other myeloid cells	-0.0247482	0.0624905	-0.350532	0.728237	0.97621	-7.07784
other myeloid cells	LFA-3	other myeloid cells	-0.0374907	1.20946	-0.345261	0.732157	0.97621	-7.07972
CD19+ CD20+ B cells	CCR2	CD19+ CD20+ B cells	-0.00583866	0.0272605	-0.324242	0.747865	0.985827	-8.63716
CD4 T cells	LFA-3	CD4 T cells	0.0452663	0.454118	0.320965	0.750324	0.985827	-9.8645
CD11b+ myeloid cells	LFA-3	CD11b+ myeloid cells	0.0351472	1.54821	0.312384	0.756775	0.987098	-7.2673
CD11b+ myeloid cells	ULBP-1-2	CD11b+ myeloid cells	0.00279797	0.0163065	0.30213	0.764508	0.99001	-7.27053
CD14+ myeloid cells	ULBP-1-2	CD14+ myeloid cells	0.011677	1.15204	0.111126	0.91221	1	-8.99218
CD141+ BDCA2+ cells	ULBP-1-2	CD141+ BDCA2+ cells	0	0	0	1	1	-7.53921
CD19+ CD20- B cells	ULBP-1-2	CD19+ CD20- B cells	0	0	0	1	1	-7.46728
CD19+ CD20+ B cells	ULBP-1-2	CD19+ CD20+ B cells	0	0	0	1	1	-8.69126
CD4 T cells	ULBP-1-2	CD4 T cells	0	0	0	1	1	-9.91753
other myeloid cells	ULBP-1-2	other myeloid cells	0	0	0	1	1	-7.14069
CD11b+ myeloid cells	NECTIN-2	CD11b+ myeloid cells	0.0088511	0.687505	0.0531463	0.957946	1	-7.31587
CD19+ CD20+ B cells	NECTIN-2	CD19+ CD20+ B cells	0	0	0	1	1	-8.69126
CD4 T cells	NECTIN-2	CD4 T cells	0	0	0	1	1	-9.91753
CD8 T cells	NECTIN-2	CD8 T cells	0	0	0	1	1	-9.74044
NK cells	NECTIN-2	NK cells	0	0	0	1	1	-9.53328
CD11b+ myeloid cells	MICA-MICB	CD11b+ myeloid cells	-0.0112372	0.177926	-0.197835	0.844426	1	-7.29724
CD141+ BDCA2+ cells	CD155	CD141+ BDCA2+ cells	0.000145173	0.00172081	0.0767678	0.939286	1	-7.53618
CD19+ CD20- B cells	CD155	CD19+ CD20- B cells	-3.99255e-05	5.90144e-05	-0.0910014	0.928059	1	-7.46303
CD19+ CD20+ B cells	CD155	CD19+ CD20+ B cells	0	0	0	1	1	-8.69126
CD4 T cells	CD155	CD4 T cells	0	0	0	1	1	-9.91753
CD8 T cells	CD155	CD8 T cells	0	0	0	1	1	-9.74044
CD16+ myeloid cells	CD86	CD16+ myeloid cells	-0.0105102	0.116492	-0.1564	0.87684	1	-6.2956
CD19+ CD20+ B cells	CD86	CD19+ CD20+ B cells	0	0	0	1	1	-8.69126
CD4 T cells	CD86	CD4 T cells	0	0	0	1	1	-9.91753
CD8 T cells	CD86	CD8 T cells	0	0	0	1	1	-9.74044
NK cells	CD86	NK cells	0	0	0	1	1	-9.53328
CD16+ myeloid cells	PAN_HLA	CD16+ myeloid cells	0.0388022	2.52874	0.174747	0.862536	1	-6.29256
CD8 T cells	CD48	CD8 T cells	0.00541507	1.25101	0.0931071	0.926399	1	-9.73597
CD4 T cells	ICAM1-CD54	CD4 T cells	0	0	0	1	1	-9.91753
NK cells	ICAM1-CD54	NK cells	0.00318704	0.0432712	0.124906	0.901379	1	-9.52524
CD11b+ myeloid cells	LLT-1	CD11b+ myeloid cells	-0.000317331	0.00236948	-0.194511	0.847006	1	-7.29791
CD19+ CD20+ B cells	LLT-1	CD19+ CD20+ B cells	-0.000449114	0.00338223	-0.131287	0.89637	1	-8.68238
CD4 T cells	CCR2	CD4 T cells	0.00462797	0.0663918	0.106924	0.915517	1	-9.91164
CD16+ myeloid cells	DR4-DR5	CD16+ myeloid cells	0.00734581	0.453579	0.0631434	0.950101	1	-6.30585
CD14+ myeloid cells	LFA-3	CD14+ myeloid cells	0.0219356	2.70901	0.224657	0.823675	1	-8.97255
CD19+ CD20+ B cells	LFA-3	CD19+ CD20+ B cells	0.00741816	0.235717	0.170078	0.86602	1	-8.67636
CD11b+ myeloid cells	B7-H6	CD11b+ myeloid cells	0	0	0	1	1	-7.31732
CD14+ myeloid cells	B7-H6	CD14+ myeloid cells	-1.61819e-20	4.54735e-05	-1.07667e-16	1	1	-8.99855
CD141+ BDCA2+ cells	B7-H6	CD141+ BDCA2+ cells	0	0	0	1	1	-7.53921
CD19+ CD20- B cells	B7-H6	CD19+ CD20- B cells	0	0	0	1	1	-7.46728
CD19+ CD20+ B cells	B7-H6	CD19+ CD20+ B cells	0	0	0	1	1	-8.69126
CD4 T cells	B7-H6	CD4 T cells	0	0	0	1	1	-9.91753
CD8 T cells	B7-H6	CD8 T cells	0	0	0	1	1	-9.74044
NK cells	B7-H6	NK cells	2.80113e-19	0.00066121	1.30661e-16	1	1	-9.53328
other myeloid cells	B7-H6	other myeloid cells	0	0	0	1	1	-7.14069
CD163+ BDCA2+ myeloid cells	ULBP-1-2	NA	NA	NA	NA	NA	NA	NA
CD163+ BDCA2+ myeloid cells	NECTIN-2	NA	NA	NA	NA	NA	NA	NA
CD163+ BDCA2+ myeloid cells	CD32	NA	NA	NA	NA	NA	NA	NA
CD163+ BDCA2+ myeloid cells	HLA-C	NA	NA	NA	NA	NA	NA	NA
CD163+ BDCA2+ myeloid cells	HLA-E	NA	NA	NA	NA	NA	NA	NA
CD163+ BDCA2+ myeloid cells	CD95	NA	NA	NA	NA	NA	NA	NA
CD163+ BDCA2+ myeloid cells	NECTIN-1	NA	NA	NA	NA	NA	NA	NA
CD163+ BDCA2+ myeloid cells	MICA-MICB	NA	NA	NA	NA	NA	NA	NA
CD163+ BDCA2+ myeloid cells	CD155	NA	NA	NA	NA	NA	NA	NA
CD163+ BDCA2+ myeloid cells	CD86	NA	NA	NA	NA	NA	NA	NA
CD163+ BDCA2+ myeloid cells	PAN_HLA	NA	NA	NA	NA	NA	NA	NA
CD163+ BDCA2+ myeloid cells	CD48	NA	NA	NA	NA	NA	NA	NA
CD163+ BDCA2+ myeloid cells	ICAM1-CD54	NA	NA	NA	NA	NA	NA	NA
CD163+ BDCA2+ myeloid cells	LLT-1	NA	NA	NA	NA	NA	NA	NA
CD163+ BDCA2+ myeloid cells	CCR2	NA	NA	NA	NA	NA	NA	NA
CD163+ BDCA2+ myeloid cells	DR4-DR5	NA	NA	NA	NA	NA	NA	NA
CD163+ BDCA2+ myeloid cells	LFA-3	NA	NA	NA	NA	NA	NA	NA
CD163+ BDCA2+ myeloid cells	B7-H6	NA	NA	NA	NA	NA	NA	NA

### Sheet: diffcyt_PBMC_DS_HR_result
cluster_id	marker_id	ID	logFC	AveExpr	t	p_val	p_adj	B
CD19+ CD20+ B cells	ICAM1-CD54	CD19+ CD20+ B cells	0.111326	0.0827485	4.74757	4.13284e-05	0.00743911	0.0708621
CD14+ myeloid cells	HLA-E	CD14+ myeloid cells	0.323898	1.23936	3.45907	0.00155539	0.0933237	-3.83764
CD14+ myeloid cells	LFA-3	CD14+ myeloid cells	0.314808	2.70901	3.49176	0.00142407	0.0933237	-3.75258
CD8 T cells	ULBP-1-2	CD8 T cells	0.0795512	0.256012	3.19965	0.00309936	0.0945553	-5.28502
other myeloid cells	CD95	other myeloid cells	0.359575	0.985999	3.19323	0.00315184	0.0945553	-2.71412
CD8 T cells	CD48	CD8 T cells	0.169298	1.25101	3.29682	0.0023994	0.0945553	-5.04024
CD14+ myeloid cells	CD95	CD14+ myeloid cells	0.344242	3.12913	2.98698	0.00537008	0.120827	-5.02096
CD14+ myeloid cells	NECTIN-1	CD14+ myeloid cells	0.103107	0.159873	3.00335	0.00515048	0.120827	-4.98148
CD11b+ myeloid cells	ICAM1-CD54	CD11b+ myeloid cells	0.107472	0.157522	2.83253	0.0079252	0.142654	-3.73263
CD19+ CD20- B cells	CCR2	CD19+ CD20- B cells	1.27335	1.00379	2.86231	0.00735738	0.142654	-3.61958
CD19+ CD20- B cells	HLA-E	CD19+ CD20- B cells	0.46324	1.75762	2.7548	0.00960688	0.150187	-3.86814
CD19+ CD20+ B cells	HLA-E	CD19+ CD20+ B cells	0.230395	0.818528	2.73797	0.0100125	0.150187	-5.2519
CD14+ myeloid cells	ICAM1-CD54	CD14+ myeloid cells	0.242546	0.872383	2.57141	0.0149794	0.192592	-5.97949
CD19+ CD20- B cells	ICAM1-CD54	CD19+ CD20- B cells	0.230651	0.263343	2.57441	0.0148728	0.192592	-4.27182
CD19+ CD20+ B cells	CD95	CD19+ CD20+ B cells	0.307722	0.388981	2.32206	0.0267509	0.300947	-6.15508
CD14+ myeloid cells	CD155	CD14+ myeloid cells	0.284213	1.73412	2.3352	0.0259652	0.300947	-6.48227
NK cells	ICAM1-CD54	NK cells	0.0546869	0.0432712	2.27554	0.0297097	0.314573	-7.11856
CD19+ CD20- B cells	CD95	CD19+ CD20- B cells	-0.607789	2.50115	-2.22378	0.033345	0.33345	-5.00317
NK cells	CD95	NK cells	0.364624	1.60021	2.09887	0.0438067	0.392407	-7.46514
other myeloid cells	NECTIN-1	other myeloid cells	0.128938	0.0624905	2.04316	0.0493442	0.392407	-5.23967
CD11b+ myeloid cells	CD155	CD11b+ myeloid cells	-0.0437546	0.0312842	-2.12245	0.0416334	0.392407	-5.24439
CD141+ BDCA2+ cells	PAN_HLA	CD141+ BDCA2+ cells	-0.196009	3.49351	-2.02297	0.0514982	0.392407	-5.54323
NK cells	LFA-3	NK cells	0.181266	1.06421	2.01545	0.0523209	0.392407	-7.62142
NK cells	B7-H6	NK cells	0.00414777	0.00066121	2.05414	0.0482063	0.392407	-7.54954
CD16+ myeloid cells	NECTIN-2	CD16+ myeloid cells	-0.377741	0.31905	-1.92964	0.0638406	0.444909	-4.19083
other myeloid cells	HLA-E	other myeloid cells	0.196857	0.441128	1.91654	0.0642646	0.444909	-5.46869
CD14+ myeloid cells	ULBP-1-2	CD14+ myeloid cells	0.171265	1.15204	1.76516	0.0870802	0.506164	-7.54538
CD14+ myeloid cells	NECTIN-2	CD14+ myeloid cells	0.125159	0.825888	1.76462	0.0871726	0.506164	-7.54628
CD19+ CD20- B cells	HLA-C	CD19+ CD20- B cells	0.511815	1.11412	1.77137	0.0860244	0.506164	-5.82714
CD19+ CD20+ B cells	CCR2	CD19+ CD20+ B cells	0.0312774	0.0272605	1.79432	0.0822157	0.506164	-7.14239
NK cells	DR4-DR5	NK cells	-0.0416683	0.0922142	-1.7911	0.0827414	0.506164	-8.01686
CD14+ myeloid cells	CCR2	CD14+ myeloid cells	0.185783	3.71227	1.72688	0.0938314	0.527802	-7.60829
CD14+ myeloid cells	CD32	CD14+ myeloid cells	0.251248	1.26252	1.68937	0.100871	0.550203	-7.66884
CD16+ myeloid cells	PAN_HLA	CD16+ myeloid cells	0.599302	2.52874	1.65159	0.10979	0.581241	-4.61117
CD11b+ myeloid cells	HLA-E	CD11b+ myeloid cells	0.188237	1.19371	1.60396	0.11855	0.597517	-6.13808
CD19+ CD20+ B cells	NECTIN-1	CD19+ CD20+ B cells	0.0503135	0.523161	1.58649	0.122462	0.597517	-7.47479
CD19+ CD20- B cells	CD48	CD19+ CD20- B cells	0.14147	0.878638	1.5849	0.122823	0.597517	-6.1224
CD141+ BDCA2+ cells	CD48	CD141+ BDCA2+ cells	-0.0815289	0.240754	-1.52026	0.138265	0.653788	-6.37567
CD8 T cells	LLT-1	CD8 T cells	0.0340287	0.324937	1.50687	0.141654	0.653788	-8.73382
CD4 T cells	HLA-E	CD4 T cells	0.138319	1.15328	1.48867	0.146364	0.65864	-8.92444
CD19+ CD20+ B cells	CD32	CD19+ CD20+ B cells	0.139744	0.435557	1.45014	0.15675	0.667673	-7.67385
CD19+ CD20- B cells	CD86	CD19+ CD20- B cells	0.255986	1.16905	1.44028	0.1595	0.667673	-6.33201
CD141+ BDCA2+ cells	CCR2	CD141+ BDCA2+ cells	-0.160549	3.8528	-1.44476	0.158247	0.667673	-6.48335
CD14+ myeloid cells	MICA-MICB	CD14+ myeloid cells	0.131148	0.533569	1.3807	0.176939	0.669151	-8.12361
CD14+ myeloid cells	PAN_HLA	CD14+ myeloid cells	0.117851	3.59147	1.40263	0.170355	0.669151	-8.09393
CD4 T cells	CD48	CD4 T cells	0.0602835	0.692764	1.37579	0.17844	0.669151	-9.0811
CD19+ CD20- B cells	LLT-1	CD19+ CD20- B cells	0.0447631	0.131215	1.38086	0.176891	0.669151	-6.41305
NK cells	CCR2	NK cells	0.00928087	0.00353256	1.40734	0.168966	0.669151	-8.60231
CD19+ CD20+ B cells	MICA-MICB	CD19+ CD20+ B cells	0.0693715	0.188781	1.32362	0.195009	0.71636	-7.84449
CD4 T cells	NECTIN-1	CD4 T cells	0.0250172	0.0265735	1.25156	0.219802	0.753952	-9.24076
CD14+ myeloid cells	CD86	CD14+ myeloid cells	0.154064	1.85752	1.26464	0.215133	0.753952	-8.27367
CD19+ CD20+ B cells	LFA-3	CD19+ CD20+ B cells	0.0535166	0.235717	1.26751	0.214118	0.753952	-7.91569
other myeloid cells	LFA-3	other myeloid cells	0.120886	1.20946	1.24548	0.221997	0.753952	-6.47515
CD19+ CD20- B cells	CD32	CD19+ CD20- B cells	0.168639	0.810489	1.22197	0.230644	0.754836	-6.6147
CD11b+ myeloid cells	HLA-C	CD11b+ myeloid cells	0.162313	0.593547	1.22829	0.228295	0.754836	-6.65188
CD19+ CD20+ B cells	PAN_HLA	CD19+ CD20+ B cells	0.0918447	3.4423	1.2054	0.236887	0.761422	-7.99125
other myeloid cells	PAN_HLA	other myeloid cells	0.117318	3.02234	1.15509	0.256604	0.798908	-6.58166
CD11b+ myeloid cells	CCR2	CD11b+ myeloid cells	0.376692	2.52463	1.15306	0.257426	0.798908	-6.74
NK cells	ULBP-1-2	NK cells	0.0100295	0.0131785	1.12824	0.267607	0.807844	-8.94956
CD16+ myeloid cells	CCR2	CD16+ myeloid cells	0.264616	0.56708	1.12707	0.269281	0.807844	-5.25395
CD16+ myeloid cells	CD32	CD16+ myeloid cells	-0.256832	0.997694	-1.02635	0.31351	0.835342	-5.35256
CD19+ CD20+ B cells	HLA-C	CD19+ CD20+ B cells	0.0732269	0.223766	1.02909	0.311152	0.835342	-8.18667
CD16+ myeloid cells	HLA-E	CD16+ myeloid cells	0.283464	1.0945	0.992412	0.329496	0.835342	-5.38388
NK cells	MICA-MICB	NK cells	-0.0469928	0.156009	-1.07212	0.291686	0.835342	-9.0109
other myeloid cells	CD48	other myeloid cells	0.0127522	0.0172566	1.00108	0.324298	0.835342	-6.74602
CD141+ BDCA2+ cells	ICAM1-CD54	CD141+ BDCA2+ cells	0.146835	1.33293	1.05567	0.299026	0.835342	-6.9597
CD8 T cells	ICAM1-CD54	CD8 T cells	0.015042	0.0221202	1.00296	0.323405	0.835342	-9.35424
other myeloid cells	CCR2	other myeloid cells	0.0310256	0.0587117	1.03184	0.309885	0.835342	-6.71495
CD16+ myeloid cells	DR4-DR5	CD16+ myeloid cells	-0.190429	0.453579	-1.00167	0.325083	0.835342	-5.37544
CD14+ myeloid cells	B7-H6	CD14+ myeloid cells	0.000144571	4.54735e-05	1.04174	0.305338	0.835342	-8.52805
CD16+ myeloid cells	B7-H6	CD16+ myeloid cells	-0.454966	0.853727	-1.08584	0.286809	0.835342	-5.29533
CD8 T cells	MICA-MICB	CD8 T cells	0.0585816	0.356976	0.960375	0.344067	0.860168	-9.39609
CD11b+ myeloid cells	CD95	CD11b+ myeloid cells	0.133867	2.22688	0.950477	0.348994	0.860533	-6.95153
CD4 T cells	LLT-1	CD4 T cells	0.0210652	0.364538	0.881388	0.38468	0.935708	-9.63351
CD141+ BDCA2+ cells	DR4-DR5	CD141+ BDCA2+ cells	-0.0264766	0.0894638	-0.862821	0.394657	0.942448	-7.14454
CD8 T cells	DR4-DR5	CD8 T cells	-0.020258	0.155267	-0.856808	0.397922	0.942448	-9.49068
CD4 T cells	PAN_HLA	CD4 T cells	-0.0643211	3.10981	-0.819991	0.418288	0.977815	-9.68618
CD11b+ myeloid cells	ULBP-1-2	CD11b+ myeloid cells	-0.00115638	0.0163065	-0.136937	0.891938	1	-7.39959
CD141+ BDCA2+ cells	ULBP-1-2	CD141+ BDCA2+ cells	0	0	0	1	1	-7.5229
CD16+ myeloid cells	ULBP-1-2	CD16+ myeloid cells	0.0305421	0.713863	0.123077	0.902925	1	-5.83598
CD19+ CD20- B cells	ULBP-1-2	CD19+ CD20- B cells	0	0	0	1	1	-7.36418
CD19+ CD20+ B cells	ULBP-1-2	CD19+ CD20+ B cells	0	0	0	1	1	-8.72375
CD4 T cells	ULBP-1-2	CD4 T cells	0	0	0	1	1	-10.0293
other myeloid cells	ULBP-1-2	other myeloid cells	0	0	0	1	1	-7.25229
CD11b+ myeloid cells	NECTIN-2	CD11b+ myeloid cells	-0.102369	0.687505	-0.674084	0.505099	1	-7.17742
CD141+ BDCA2+ cells	NECTIN-2	CD141+ BDCA2+ cells	-8.41516e-22	0.00117714	-4.41304e-19	1	1	-7.5229
CD19+ CD20- B cells	NECTIN-2	CD19+ CD20- B cells	-0.00432467	0.0123085	-0.583582	0.563593	1	-7.1902
CD19+ CD20+ B cells	NECTIN-2	CD19+ CD20+ B cells	0	0	0	1	1	-8.72375
CD4 T cells	NECTIN-2	CD4 T cells	0	0	0	1	1	-10.0293
CD8 T cells	NECTIN-2	CD8 T cells	0	0	0	1	1	-9.86492
NK cells	NECTIN-2	NK cells	0	0	0	1	1	-9.59316
other myeloid cells	NECTIN-2	other myeloid cells	-0.0466426	1.48788	-0.194803	0.846779	1	-7.23283
CD11b+ myeloid cells	CD32	CD11b+ myeloid cells	0.0393215	0.848692	0.396653	0.694256	1	-7.32859
CD141+ BDCA2+ cells	CD32	CD141+ BDCA2+ cells	0.0743775	0.486873	0.670615	0.507277	1	-7.29329
CD4 T cells	CD32	CD4 T cells	0.00121815	0.241965	0.0151984	0.987968	1	-10.0292
CD8 T cells	CD32	CD8 T cells	0.0579836	0.305942	0.680152	0.5013	1	-9.6281
NK cells	CD32	NK cells	-0.0656274	0.358921	-0.704087	0.486471	1	-9.33952
other myeloid cells	CD32	other myeloid cells	0.0510108	0.378218	0.631661	0.532095	1	-7.04884
CD14+ myeloid cells	HLA-C	CD14+ myeloid cells	0.0609459	0.578628	0.472861	0.639522	1	-8.96339
CD141+ BDCA2+ cells	HLA-C	CD141+ BDCA2+ cells	-0.0431814	0.399083	-0.384604	0.703075	1	-7.44703
CD16+ myeloid cells	HLA-C	CD16+ myeloid cells	-0.0638848	1.20896	-0.181105	0.857589	1	-5.8276
CD4 T cells	HLA-C	CD4 T cells	0.0283903	0.462219	0.484027	0.631663	1	-9.90892
CD8 T cells	HLA-C	CD8 T cells	0.0247023	0.514718	0.245977	0.807271	1	-9.83375
NK cells	HLA-C	NK cells	0.0365643	0.79482	0.268286	0.790201	1	-9.55609
other myeloid cells	HLA-C	other myeloid cells	0.052657	0.154432	0.778925	0.441746	1	-6.94391
CD141+ BDCA2+ cells	HLA-E	CD141+ BDCA2+ cells	-0.0400264	1.27881	-0.335401	0.739512	1	-7.46517
CD8 T cells	HLA-E	CD8 T cells	0.0686818	1.31424	0.791605	0.43442	1	-9.54494
NK cells	HLA-E	NK cells	0.0259243	1.50544	0.315142	0.7547	1	-9.54203
CD141+ BDCA2+ cells	CD95	CD141+ BDCA2+ cells	0.0671101	0.384286	0.729033	0.471284	1	-7.25189
CD16+ myeloid cells	CD95	CD16+ myeloid cells	-0.093523	2.55901	-0.279758	0.78172	1	-5.80604
CD4 T cells	CD95	CD4 T cells	0.192909	1.8784	0.615162	0.542798	1	-9.8353
CD8 T cells	CD95	CD8 T cells	0.0862098	1.92585	0.374398	0.710578	1	-9.7928
CD11b+ myeloid cells	NECTIN-1	CD11b+ myeloid cells	0.00507639	0.0153818	0.615975	0.542268	1	-7.21544
CD141+ BDCA2+ cells	NECTIN-1	CD141+ BDCA2+ cells	-2.76633e-18	0.0161585	-1.01464e-16	1	1	-7.5229
CD16+ myeloid cells	NECTIN-1	CD16+ myeloid cells	-0.0909931	0.152906	-0.755197	0.456437	1	-5.57512
CD19+ CD20- B cells	NECTIN-1	CD19+ CD20- B cells	-0.0190595	0.0876057	-0.451	0.655031	1	-7.26005
CD8 T cells	NECTIN-1	CD8 T cells	0.00415697	0.00426776	0.636912	0.528712	1	-9.65707
NK cells	NECTIN-1	NK cells	-2.07249e-19	0.00125306	-1.00985e-16	1	1	-9.59316
CD11b+ myeloid cells	MICA-MICB	CD11b+ myeloid cells	-0.0221412	0.177926	-0.427479	0.671893	1	-7.31561
CD141+ BDCA2+ cells	MICA-MICB	CD141+ BDCA2+ cells	0.034432	0.291416	0.427006	0.672234	1	-7.42942
CD16+ myeloid cells	MICA-MICB	CD16+ myeloid cells	-0.223856	1.11062	-0.625822	0.5365	1	-5.65847
CD19+ CD20- B cells	MICA-MICB	CD19+ CD20- B cells	0.0672351	0.605544	0.559679	0.579595	1	-7.20409
CD4 T cells	MICA-MICB	CD4 T cells	0.0318937	0.366063	0.53697	0.595002	1	-9.88127
other myeloid cells	MICA-MICB	other myeloid cells	-0.0203518	0.206832	-0.336097	0.738992	1	-7.19443
CD141+ BDCA2+ cells	CD155	CD141+ BDCA2+ cells	-0.000879856	0.00172081	-0.457724	0.650244	1	-7.41554
CD16+ myeloid cells	CD155	CD16+ myeloid cells	-0.0527284	0.290404	-0.244442	0.808671	1	-5.81482
CD19+ CD20- B cells	CD155	CD19+ CD20- B cells	-3.99255e-05	5.90144e-05	-0.0820565	0.935113	1	-7.36073
CD19+ CD20+ B cells	CD155	CD19+ CD20+ B cells	0	0	0	1	1	-8.72375
CD4 T cells	CD155	CD4 T cells	0	0	0	1	1	-10.0293
CD8 T cells	CD155	CD8 T cells	0	0	0	1	1	-9.86492
NK cells	CD155	NK cells	-0.000266537	0.0191559	-0.0155856	0.987662	1	-9.59303
other myeloid cells	CD155	other myeloid cells	0.0230342	0.681452	0.162886	0.871632	1	-7.23868
CD11b+ myeloid cells	CD86	CD11b+ myeloid cells	0.000136383	0.00274519	0.0801831	0.936591	1	-7.40592
CD141+ BDCA2+ cells	CD86	CD141+ BDCA2+ cells	-0.000776108	0.0255462	-0.0621074	0.950864	1	-7.52092
CD16+ myeloid cells	CD86	CD16+ myeloid cells	-0.0528111	0.116492	-0.4809	0.634324	1	-5.73377
CD19+ CD20+ B cells	CD86	CD19+ CD20+ B cells	0	0	0	1	1	-8.72375
CD4 T cells	CD86	CD4 T cells	0	0	0	1	1	-10.0293
CD8 T cells	CD86	CD8 T cells	0	0	0	1	1	-9.86492
NK cells	CD86	NK cells	0	0	0	1	1	-9.59316
other myeloid cells	CD86	other myeloid cells	0.00526909	0.00919762	0.381718	0.705194	1	-7.1777
CD11b+ myeloid cells	PAN_HLA	CD11b+ myeloid cells	0.0486322	3.12154	0.34399	0.733104	1	-7.34854
CD19+ CD20- B cells	PAN_HLA	CD19+ CD20- B cells	-0.00531033	4.21636	-0.0419003	0.966839	1	-7.36328
CD8 T cells	PAN_HLA	CD8 T cells	-0.0597846	3.31583	-0.737835	0.465991	1	-9.58658
NK cells	PAN_HLA	NK cells	-0.0354049	3.38873	-0.516588	0.608996	1	-9.45614
CD11b+ myeloid cells	CD48	CD11b+ myeloid cells	-0.014516	0.313638	-0.343662	0.733348	1	-7.34866
CD14+ myeloid cells	CD48	CD14+ myeloid cells	0.0295353	0.911707	0.582372	0.564397	1	-8.90433
CD16+ myeloid cells	CD48	CD16+ myeloid cells	-0.0208152	0.246536	-0.160724	0.873465	1	-5.83091
CD19+ CD20+ B cells	CD48	CD19+ CD20+ B cells	-0.00165914	0.876447	-0.0232601	0.981587	1	-8.72347
NK cells	CD48	NK cells	0.0182129	0.414923	0.561427	0.578417	1	-9.43144
CD16+ myeloid cells	ICAM1-CD54	CD16+ myeloid cells	0.0695434	0.182959	0.680483	0.501787	1	-5.62509
CD4 T cells	ICAM1-CD54	CD4 T cells	0	0	0	1	1	-10.0293
other myeloid cells	ICAM1-CD54	other myeloid cells	5.30489e-19	0.00248307	1.16034e-16	1	1	-7.25229
CD11b+ myeloid cells	LLT-1	CD11b+ myeloid cells	-0.000758292	0.00236948	-0.509726	0.613741	1	-7.27628
CD14+ myeloid cells	LLT-1	CD14+ myeloid cells	0.0235638	0.159883	0.583316	0.563769	1	-8.90377
CD141+ BDCA2+ cells	LLT-1	CD141+ BDCA2+ cells	-0.00453508	0.046164	-0.17459	0.862502	1	-7.50724
CD16+ myeloid cells	LLT-1	CD16+ myeloid cells	-0.111016	0.57293	-0.57063	0.572802	1	-5.68942
CD19+ CD20+ B cells	LLT-1	CD19+ CD20+ B cells	-0.00187654	0.00338223	-0.566678	0.574886	1	-8.55904
NK cells	LLT-1	NK cells	-0.00206431	0.00731422	-0.262064	0.794952	1	-9.55779
other myeloid cells	LLT-1	other myeloid cells	1.14324e-18	0.00632063	2.00166e-16	1	1	-7.25229
CD4 T cells	CCR2	CD4 T cells	0.0153869	0.0663918	0.397527	0.693618	1	-9.948
CD8 T cells	CCR2	CD8 T cells	0.02708	0.0807403	0.559185	0.579928	1	-9.70448
CD11b+ myeloid cells	DR4-DR5	CD11b+ myeloid cells	-0.0153797	0.0439814	-0.653405	0.518163	1	-7.19133
CD14+ myeloid cells	DR4-DR5	CD14+ myeloid cells	0.00553922	0.359683	0.170541	0.865658	1	-9.06328
CD19+ CD20- B cells	DR4-DR5	CD19+ CD20- B cells	-0.0412029	0.41837	-0.634119	0.53051	1	-7.15896
CD19+ CD20+ B cells	DR4-DR5	CD19+ CD20+ B cells	0.0157336	0.0965659	0.684716	0.498453	1	-8.48382
CD4 T cells	DR4-DR5	CD4 T cells	-0.0135241	0.129682	-0.519352	0.607089	1	-9.89079
other myeloid cells	DR4-DR5	other myeloid cells	0.00141134	0.0558485	0.0579439	0.954154	1	-7.25057
CD11b+ myeloid cells	LFA-3	CD11b+ myeloid cells	-0.0505298	1.54821	-0.492511	0.625721	1	-7.28507
CD141+ BDCA2+ cells	LFA-3	CD141+ BDCA2+ cells	0.0114133	0.91059	0.167778	0.867814	1	-7.50844
CD16+ myeloid cells	LFA-3	CD16+ myeloid cells	-0.0957338	1.91626	-0.262208	0.795081	1	-5.81055
CD19+ CD20- B cells	LFA-3	CD19+ CD20- B cells	0.0587801	1.03036	0.454054	0.652855	1	-7.25864
CD4 T cells	LFA-3	CD4 T cells	-0.0531933	0.454118	-0.421764	0.676017	1	-9.93781
CD8 T cells	LFA-3	CD8 T cells	0.023333	0.690229	0.220193	0.82712	1	-9.83994
CD11b+ myeloid cells	B7-H6	CD11b+ myeloid cells	0	0	0	1	1	-7.40922
CD141+ BDCA2+ cells	B7-H6	CD141+ BDCA2+ cells	0	0	0	1	1	-7.5229
CD19+ CD20- B cells	B7-H6	CD19+ CD20- B cells	0	0	0	1	1	-7.36418
CD19+ CD20+ B cells	B7-H6	CD19+ CD20+ B cells	0	0	0	1	1	-8.72375
CD4 T cells	B7-H6	CD4 T cells	0	0	0	1	1	-10.0293
CD8 T cells	B7-H6	CD8 T cells	0	0	0	1	1	-9.86492
other myeloid cells	B7-H6	other myeloid cells	0	0	0	1	1	-7.25229
CD163+ BDCA2+ myeloid cells	ULBP-1-2	NA	NA	NA	NA	NA	NA	NA
CD163+ BDCA2+ myeloid cells	NECTIN-2	NA	NA	NA	NA	NA	NA	NA
CD163+ BDCA2+ myeloid cells	CD32	NA	NA	NA	NA	NA	NA	NA
CD163+ BDCA2+ myeloid cells	HLA-C	NA	NA	NA	NA	NA	NA	NA
CD163+ BDCA2+ myeloid cells	HLA-E	NA	NA	NA	NA	NA	NA	NA
CD163+ BDCA2+ myeloid cells	CD95	NA	NA	NA	NA	NA	NA	NA
CD163+ BDCA2+ myeloid cells	NECTIN-1	NA	NA	NA	NA	NA	NA	NA
CD163+ BDCA2+ myeloid cells	MICA-MICB	NA	NA	NA	NA	NA	NA	NA
CD163+ BDCA2+ myeloid cells	CD155	NA	NA	NA	NA	NA	NA	NA
CD163+ BDCA2+ myeloid cells	CD86	NA	NA	NA	NA	NA	NA	NA
CD163+ BDCA2+ myeloid cells	PAN_HLA	NA	NA	NA	NA	NA	NA	NA
CD163+ BDCA2+ myeloid cells	CD48	NA	NA	NA	NA	NA	NA	NA
CD163+ BDCA2+ myeloid cells	ICAM1-CD54	NA	NA	NA	NA	NA	NA	NA
CD163+ BDCA2+ myeloid cells	LLT-1	NA	NA	NA	NA	NA	NA	NA
CD163+ BDCA2+ myeloid cells	CCR2	NA	NA	NA	NA	NA	NA	NA
CD163+ BDCA2+ myeloid cells	DR4-DR5	NA	NA	NA	NA	NA	NA	NA
CD163+ BDCA2+ myeloid cells	LFA-3	NA	NA	NA	NA	NA	NA	NA
CD163+ BDCA2+ myeloid cells	B7-H6	NA	NA	NA	NA	NA	NA	NA
